# Development of antibody-drug conjugates targeting L1CAM to treat metastatic cancer

**DOI:** 10.1101/2025.10.01.679843

**Authors:** Jin Suk Park, Carson Kenum, Lan He, Abdul G. Khan, Mary Ann Pohl, Thomas E. White, Sreekumar R. Kodangattil, Charles M. Rudin, Paul J. Balderes, Ivo C. Lorenz, Joan Massagué, Karuna Ganesh

## Abstract

Effective treatment for metastatic cancer has remained elusive due to the persistence of drug-resistant metastasis stem cells (MetSCs) that drive relapse. MetSCs are tumor cell subpopulations enriched for their ability to reinitiate and sustain metastatic growth, displaying phenotypic plasticity and resistance to chemotherapy. These cells express the L1 cell adhesion molecule (L1CAM), a transmembrane protein detected in numerous human solid tumor types and at multiple disseminated organ sites. As a selective surface marker of MetSCs, L1CAM is a promising candidate for molecularly targeted drugs aimed at eliminating metastases, yet strategies to date have not achieved clinical success. Here, we develop antibody-drug conjugates to deliver highly toxic PNU-159682 payloads to L1CAM-expressing cells. We report the generation of monoclonal antibodies (mAb) with high binding affinity, specificity and selectivity for the human L1CAM extracellular domain. Optimized L1CAM-targeting mAbs were conjugated to PNU-159682 to generate ADC variants with both cleavable and non-cleavable linkers, with an average drug-antibody-ratio (DAR) of four. ADCs derived from three antibodies targeting various epitopes of the L1CAM extracellular portion potently killed cells exhibiting varying levels of surface L1CAM expression. L1CAM ADCs given as monotherapy resulted in robust tumor control and extended survival in mice harboring subcutaneous L1CAM^+^ xenografts or L1CAM^+^ lung metastases from triple-negative basal breast cancer and lung adenocarcinoma. Safety analyses with mouse cross-reactive antibodies indicate a feasible therapeutic window. Our findings offer strong proof-of-concept to support the preclinical development of these novel L1CAM ADCs as therapeutic agents for advanced solid tumors.
