## Supplementary table 2 for "Development of antibody-drug conjugates targeting L1CAM to treat metastatic cancer"

### Sheet: Sheet1
Treatment	Vehicle	Vehicle	14A10 PNU2 1mg/kg	14A10 PNU2 1mg/kg	hIgG1 PNU3 C 1mg/kg	hIgG1 PNU3 C 1mg/kg	143G03 PNU3 C 1mg/kg	143G03 PNU3 C 1mg/kg	14A10 PNU3 C 1 mg/kg	14A10 PNU3 C 1 mg/kg	hIgG1 PNU3 NC 1mg/kg	hIgG1 PNU3 NC 1mg/kg	143G03 PNU3 NC 1mg/kg	143G03 PNU3 NC 1mg/kg	14A10 PNU3 NC 1 mg/kg	14A10 PNU3 NC 1 mg/kg	hIgG1 PNU3 C .5mg/kg	hIgG1 PNU3 C .5mg/kg	143G03 PNU3 C .5mg/kg	143G03 PNU3 C .5mg/kg	14A10 PNU3 C .5 mg/kg	14A10 PNU3 C .5 mg/kg
Gross lesions	No gross finding	No gross findings	Watery/goopy insides, liver, stomach, and spleen smaller than usual	Watery/goopy insides, drug seems to have crashed out around reproductive system	Watery insides, pale pancreas, small spleen	Watery insides, pale pancreas, small spleen	Watery insides, pale pancreas, small and empty stomach, small spleen, red adrenal glands, white susbstance around vagina suspected drug crashing out	Watery insides, pale pancreas, small and empty stomach, small spleen, red adrenal glands, white susbstance around vagina suspected drug crashing out	Watery insides, pale pancreas, small and empty stomach, small spleen, red adrenal glands, white susbstance around vagina suspected drug crashing out	Watery insides, pale pancreas	Fatty salivary gland	Fatty salivary gland	no gross findings	No gross findings	no gross findings	no gross findings	Watery insides	Watery insides	no gross findings	no gross findings	Viscous, sticky liquid inside mouse, small spleens	Viscous, sticky liquid inside mouse, small spleens
Sex	Female	female	Female	Female	Female	Female	Female	Female	Female	Female	Female	Female	Female	Female	Female	Female	Female	Female	Female	Female	Female	Female
Body condition			Hunched	Hunched	hunched	hunched	hunched	hunched	hunched	hunched							Hunched	Hunched	Hunched	Hunched	Hunched	Hunched
Liver weight (g)	26	27	19	17	17	19	19	18	18	17	27	23	22	21	24	27
Heart	N	N	Recut	N	Recut	Recut	N	N	Recut	N	N	N	Recut	N	N	N	N	Recut	N	Recut	N	N
Lungs	N	N	N	N	N	N	N	N	N	N	N	N	N	N	N	N	N	N	N	N	N	N
Thymus	U	U	U	U	U	U	U	U	U	U	Thymic cyst, F, 1.	U	U	U	N	U	U	U	U	U	U	Thymic cyst, F, 1.
Liver (2)	N	N	Pigment, MF, 2. Hepatocellular necrosis/apoptosis, MF, 2-3. Extramedullary hematopoiesis, MF, 2. Oval cell hyperplasia, MF, 2.	N	Pigment, MF, 2. Hepatocellular necrosis/apoptosis, MF, 1. Extramedullary hematopoiesis, MF, 2.	Pigment, MF, 2. Hepatocellular necrosis/apoptosis, MF, 1. Extramedullary hematopoiesis, MF, 1.	Pigment, MF, 2. Hepatocellular necrosis/apoptosis, MF, 3. Extramedullary hematopoiesis, MF, 2.	Pigment, MF, 2. Hepatocellular necrosis/apoptosis, MF,2 . Extramedullary hematopoiesis, MF, 2.	Pigment, MF, 2. Hepatocellular necrosis/apoptosis, MF, 2-3. Extramedullary hematopoiesis, MF, 2.	Pigment, MF, 2. Hepatocellular necrosis/apoptosis, MF, 2. Extramedullary hematopoiesis, MF, 1.	N	N	N	N	N	N	Pigment, MF, 1	Pigment, MF, 1	N	N	Pigment, MF, 2. Extramedullary hematopoeisis, MF, 2.	Pigment, MF, 2. Extramedullary hematopoeisis, MF, 1.
Gallbladder	U	U	U	U	N	U	U	U	U	U	N	U	U	U	U	U	U	U	U	U	U	U
Spleen (2)	N	N	Hemosiderosis, D, 3. Red pulp atrophy, D, 3.	Hemosiderosis, D, 2.	Hemosiderosis, D, 3. Red pulp atrophy, D, 3.	Hemosiderosis, D, 3. Red pulp atrophy, D, 3.	Hemosiderosis, D, 3. Red pulp atrophy, D, 3.	Hemosiderosis, D, 3. Red pulp atrophy, D, 3.	Hemosiderosis, D, 4. Red pulp atrophy, D, 4.	Hemosiderosis, D, 3. Red pulp atrophy, D, 3.	Hemosiderosis, D, 2.	Hemosiderosis, D, 2.	Hemosiderosis, D, 2.	Hemosiderosis, D, 2.	Hemosiderosis, D, 2.	Hemosiderosis, D, 2.	Hemosiderosis, D, 2.	U	Hemosiderosis, D, 2. Red pulp atrophy, D, 2.	U	Hemosiderosis, D, 3. Red pulp atrophy, D, 3.	Hemosiderosis, D, 2. Red pulp atrophy, D, 2.
Pancreas	N	N	Edema, D, 2.	Edema, F, 2.	N	N	Pancreatitis and steatitis, neutrohpilic, with Edema, and fat necrosis, MF, 3.	Pancreatitis and steatitis, neutrohpilic, MF, 2.	Pancreatitis and steatitis, neutrohpilic, MF, 2.	Pancreatitis and steatitis, neutrohpilic, MF, 2.	N	N	N	N	N	N	Steatitis, histiocytic, MF, 1.	Pancreatitis, neutrophilic, with edema, MF, 2.	Pancreatitis, neutrophilic, with edema, MF, 2.	N	Pancreatitis, neutrophilic, with edema, MF, 1.	Pancreatitis, neutrophilic, with edema, MF, 1.
Stomach	N	N	Hyperkeratosis, non-glandular stomach, D, 2.	N	N	N	N	N	N	N	N	N	N	N	N	N	N	N	N	N	N	N
Colon	N	N	Edema, submucosal, D, 1.	N	N	N	N	N	N	N	N	N	Submucosal edema, MF, 1.	N	N	N	N	N	N	N	N	Submucosal edema, D, 2.
Jejunum	N	N	N	N	N	N	N	N	N	N	N	N	N	N	N	N	N	N	N	N	N	N
Rectum	N	N	N	N	N	N	N	N	N	N	N	N	N	N	N	N	N	N	N	N	N	N
Duodenum	N	N	N	N	N	N	N	N	N	N	N	N	N	N	N	N	N	N	N	N	N	N
Ileum	N	N	Edema, submucosal, D, 2.	N	N	N	N	N	N	N	N	N	N	N	N	N	N	N	N	N	N	N
Cecum	N	N	N	N	Typhlitis, neutrophilic, with edema, D, 3.	Submucosal edema, with infiltrates, MF, 2.	Submucosal edema, D, 3.	Submucosal edema, D, 3.	Submucosal edema, D, 3.	Submucosal edema, D, 3.	Submucosal edema, D, 2.	N	N	N	N	Recut	Recut	N	Submucosal edema, D, 2.	N	Submucosal edema, D, 3.	Submucosal edema, D, 3.
Mesenteric LN	N	U	U	U	U	U	U	Sinus erythrocytosis, MF, 3.	Necrosuppurative steatitis, D, 4.	Steatitis, neutrophilic, D, 2.	N	U	U	U	U	N	Steatitis, histiocytic, D, 2.	U	U	U	U	U
Ovaries (2)	N	1 missing	Follicular atresia and ovarian atrophy, D, 4. Peritonitis, neutrophilic, D, 3	Follicular atresia and ovarian atrophy, UL, 3.	U	Follicular atresia, MF, UL, 2.	Follicular atresia and ovarian atrophy, BL, 2. Peritonitis, necrosuppurative, D, 3.	Follicular atresia and ovarian atrophy, BL, 2-3. Peritonitis, necrosuppurative, D, 2.	Ovaries: U. Peritonitis, necrosuppurative, D, 4.	Follicular atresia and ovarian atrophy, BL, 2-3. Peritonitis, histiocytic and neutrophilic, D, 2.	N	Follicular atresia, D, BL, 2.	Follicular atresia, D, BL, 2.	N	N	N	Follicular atresia and atrophy, D, 2-3.	Follicular atresia and atrophy, D, 2. Peritonitis, histiocytic, F, 2.	Follicular atresia and atrophy, D, 2.	Follicular atresia and atrophy, D, 2.	Follicular atresia and atrophy, D, UL, 2-3. Other ovary: U. Peritonitis, histiocytic and neutrophilic, D, 2.	Follicular atresia and atrophy, D, 3. Peritonitis, histiocytic D, 2.
Urinary Bladder	N	N	Submucosal edema, D, 3.	Submucosal edema, D, 2.	Submucosal edema, D, 1.	U	N	Submucosal edema, D, 2.	Submucosal edema, D, 3.	Submucosal edema, D, 3.	Recut	Submucosal edema, D, 2.	Submucosal edema, D, 3.	Submucosal edema, D, 3.	Block 6: Submucosal edema, F, 3.	Submucosal edema, D, 3.	Recut	Submucosal edema, D, 3.	Submucosal edema, D, 2.	Submucosal edema, D, 2.	U	Submucosal edema, D, 4.
Uterine Horns	N	N	N	N	N	N	N	N	N	N	N	N	N	N	N	N	N	N	N	N	N	N
Cervix	N	N	N	N	N	N	N	N	N	N	N	N	N	N	N	N	N	N	N	N	N	N
Uterus	N	N	N	N	N	N	N	N	N	N	N	N	N	N	N	N	N	N	N	N	N	N
Vagina	N	N	N	N	N	N	N	N	Keratin plug	N	N	N	N	N	N	N	N	N	N	N	N	N
Inguinal LNs	U	U	U	U	U	U	U	U	U	U	U	U	U	U	U	U	U	U	U	U	U	U
Salivary Gland	N	N	N	N	N	N	N	N	N	N	N	N	N	N	N	N	N	N	N	N	N	N
Trachea	N	N	N	N	N	N	N	N	N	N	N	N	N	N	N	N	N	N	N	N	N	N
Esophagus	N	N	N	N	N	N	N	N	N	N	N	N	N	N	N	N	N	N	N	N	N	N
Thyroids (2)	N	N	N, UL.	N	N, UL.	N	N, UL.	N, UL.	U	N, UL.	N	N	U	N	U	U	N	N	U	N	N, UL.	U
Stifle Joint, Bone marrow	N	N	Normocellular. Megakaryocyte hypoplasia, D, 3. Erythroid hypoplasia, D, 4. Hemosiderin laden macrophages, D, 2.	Normocellular. Megakaryocytes hypoplasia, D, 2. Erythroid hypoplasia, D, 3. Hemosiderin laden macrophages, D, 2.	Hypocellular, D, 3. Megakaryocyte hypoplasia, D, 3, Erythroid hypoplasia, D, 4. Hemosiderin laden macrophages, D, 3. Stromal cell hyperplasia, D, 2.	Hypocellular, D, 3. Megakaryocyte hypoplasia, D, 3, Erythroid hypoplasia, D, 4. Myeloid hypoplasia, D, 3. Hemosiderin laden macrophages, D, 3. Stromal cell hyperplasia, D, 3.	Hypocellular, D, 4. Megakaryocyte hypoplasia, D, 3, Erythroid hypoplasia, D, 4. Myeloid hypoplasia, D, 3. Hemosiderin laden macrophages, D, 3. Stromal cell hyperplasia, D, 3.	Hypocellular, D, 4. Megakaryocyte hypoplasia, D, 3, Erythroid hypoplasia, D, 4. Myeloid hypoplasia, D, 4. Hemosiderin laden macrophages, D, 3. Stromal cell hyperplasia, D, 3.	U	Hypocellular, D, 3. Megakaryocyte hypoplasia, D, 3, Erythroid hypoplasia, D, 4. Myeloid hypoplasia, D, 3. Hemosiderin laden macrophages, D, 3. Stromal cell hyperplasia, D, 2.	Hypocellular, D, 2. Megakaryocyte hypoplasia, D, 2, Erythroid hypoplasia, D, 2. Hemosiderin laden macrophages, D, 2.	Erythroid hypoplasia, D, 1.	Erythroid hypoplasia, D, 2. Hemosiderin laden macrophages, D, 2.	Erythroid hypoplasia, D, 2. Hemosiderin laden macrophages, D, 2.	N	N	Hypocellular, MF, 3. Megakaryocyte hypoplasia, MF, 3, Erythroid hypoplasia, MF, 4. Myeloid hypoplasia, MF, 3. Hemosiderin laden macrophages, D, 3. Stromal cell hyperplasia, D, 2.	Hypocellular, D, 4. Megakaryocyte hypoplasia, D, 4, Erythroid hypoplasia, D, 4. Myeloid hypoplasia, D, 4. Hemosiderin laden macrophages, D, 3. Stromal cell hyperplasia, D, 2.	Hypocellular, D, 3. Megakaryocyte hypoplasia, D, 4, Erythroid hypoplasia, D, 4. Myeloid hypoplasia, D, 3. Hemosiderin laden macrophages, D, 3. Stromal cell hyperplasia, D, 2.	Hypocellular, D, 3. Megakaryocyte hypoplasia, D, 3, Erythroid hypoplasia, D, 4. Myeloid hypoplasia, D, 3. Hemosiderin laden macrophages, D, 3. Stromal cell hyperplasia, D, 2.	Hypocellular, D, 3. Megakaryocyte hypoplasia, D, 3, Erythroid hypoplasia, D, 4. Myeloid hypoplasia, D, 3. Hemosiderin laden macrophages, D, 3. Stromal cell hyperplasia, D, 2.	Hypocellular, D, 3. Megakaryocyte hypoplasia, D, 3, Erythroid hypoplasia, D, 4. Myeloid hypoplasia, D, 3. Hemosiderin laden macrophages, D, 3. Stromal cell hyperplasia, D, 2.
Sternum, Bone marrow	N	N	Normocellular. Megakaryocyte hypoplasia, D, 3. Erythroid hypoplasia, D, 4. Hemosiderin laden macrophages, D, 2.	Normocellular. Megakaryocytes hypoplasia, D, 2. Erythroid hypoplasia, D, 3. Hemosiderin laden macrophages, D, 2.	Hypocellular, D, 3. Megakaryocyte hypoplasia, D, 3, Erythroid hypoplasia, D, 4. Hemosiderin laden macrophages, D, 3. Stromal cell hyperplasia, D, 2.	Hypocellular, D, 3. Megakaryocyte hypoplasia, D, 3, Erythroid hypoplasia, D, 4. Myeloid hypoplasia, D, 3. Hemosiderin laden macrophages, D, 3. Stromal cell hyperplasia, D, 3.	Hypocellular, D, 3. Megakaryocyte hypoplasia, D, 3, Erythroid hypoplasia, D, 4. Myeloid hypoplasia, D, 3. Hemosiderin laden macrophages, D, 3. Stromal cell hyperplasia, D, 2.	Hypocellular, D, 3. Megakaryocyte hypoplasia, D, 3, Erythroid hypoplasia, D, 4. Myeloid hypoplasia, D, 3. Hemosiderin laden macrophages, D, 3. Stromal cell hyperplasia, D, 2.	Hypocellular, D, 3. Megakaryocyte hypoplasia, D, 3, Erythroid hypoplasia, D, 4. Myeloid hypoplasia, D, 3. Hemosiderin laden macrophages, D, 3. Stromal cell hyperplasia, D, 2.	Hypocellular, D, 3. Megakaryocyte hypoplasia, D, 3, Erythroid hypoplasia, D, 4. Myeloid hypoplasia, D, 3. Hemosiderin laden macrophages, D, 3. Stromal cell hyperplasia, D, 2.	Hypocellular, D, 2. Megakaryocyte hypoplasia, D, 2, Erythroid hypoplasia, D, 2. Hemosiderin laden macrophages, D, 2.	Erythroid hypoplasia, D, 1.	Erythroid hypoplasia, D, 2. Hemosiderin laden macrophages, D, 2.	Erythroid hypoplasia, D, 2. Hemosiderin laden macrophages, D, 2.	N	N	Erythroid hypoplasia, D, 2. Hemosiderin laden macrophages, D, 2.	Hypocellular, MF, 2. Erythroid hypoplasia, D, 2. Hemosiderin laden macrophages, D, 2.	Hypocellular, MF, 2. Erythroid hypoplasia, D, 3. Hemosiderin laden macrophages, D, 3.	Hypocellular, MF, 2. Erythroid hypoplasia, D, 3. Hemosiderin laden macrophages, D, 3.	Hypocellular, MF, 2. Erythroid hypoplasia, D, 3. Hemosiderin laden macrophages, D, 3.	Hypocellular, MF, 1. Erythroid hypoplasia, D, 1. Hemosiderin laden macrophages, D, 1.
Vertebral Column (3) Spinal cord	N	N	N	N	N	N	N	N	N	N	N	N	N	N	N	N	N	N	N	N	N	N
Skin	N	N	N	N	N	N	N	N	N	N	N	N	N	N	N	N	N	N	N	N	N	N
Kidneys (2)	N	N	N	N	N	N	N	N	N	N	N	N	N	N	N	N	N	N	N	N	N	N
Tongue	N	N	N	N	N	N	N	N	N	N	N	N	N	N	N	N	N	N	N	N	N	N
Eyes	N	N	N	N	N	N	N	N	N	N	N	N	N	N	N	N	N	N	N	N	N	N
Nasal Cavity (3)	N	N	N	N	N	N	N	N	N	N	N	N	N	N	N	N	N	N	N	N	N	N
Head-Forebrain (optic chiasm)	N	N	N	N	N	N	N	N	N	N	N	N	N	N	N	N	N	N	N	N	N	N
	N	N	N	N	N	N	N	N	N	N	N	N	N	N	N	N	N	N	N	N	N	N
Head-forebrain (thalamus/ hypothalamus	N	N	N	N	N	N	N	N	N	N	N	N	N	N	N	N	N	N	N	N	N	N
	N	N	N	N	N	N	N	N	N	N	N	N	N	N	N	N	N	N	N	N	N	N
	N	N	N	N	N	N	N	N	N	N	N	N	N	N	N	N	N	N	N	N	N	N
Head-hindbrain (pons)	N	N	N	N	N	N	N	N	N	N	N	N	N	N	N	N	N	N	N	N	N	N
	N	N	N	N	N	N	N	N	N	N	N	N	N	N	N	N	N	N	N	N	N	N
Head-hindbrain (midcerebellum/ medulla oblongata	N	N	N	N	N	N	N	N	N	N	N	N	N	N	N	N	N	N	N	N	N	N
	N	N	N	N	N	N	N	N	N	N	N	N	N	N	N	N	N	N	N	N	N	N
	N	N	N	N	N	N	N	N	N	N	N	N	N	N	N	N	N	N	N	N	N	N
Adrenals (2)	N	N	N	N	N	N	N, UL.	N	N	N	N	N	N, UL	N	N	N, UL	N	N, UL	N	N	DEEPER RECUTS	DEEPER RECUTS
Other			Skeletal muscle (1): EMH, MF, 2.
Legend
N: Normal
F: Focal
MF: Multifocal
D: Diffuse
UL: Unilateral
BL: Bilateral
1: Minimal
2: Mild
3: Moderate
4: Marked
U: Unavailable (Not on the slide)
